# Assessing RNA as a tool to detect scavenging in a riparian invertebrate predator

**DOI:** 10.64898/2026.08.07.743337

**Authors:** André Rüschendorf, Franziska Middendorf, Jens Schirmel, Bernhard Eitzinger

## Abstract

Riparian environments are characterised by a high diversity of arthropod species, linking the aquatic with the terrestrial ecosystem. One of the dominant arthropod predators in this ecotone, carabid beetles are of particular interest as they may also act as facultative scavengers, feeding on carrion deposited along the shoreline. To test whether carabids feed on carrion, we examined the feeding preferences of the abundant riparian carabid *Bembidion elongatum* in a laboratory feeding trial, offering freshly killed and 24 hours post mortem *Drosophila melanogaster*. We subsequently assessed the detection probability of ribosomal prey RNA and DNA in predator gut contents using *Drosophila*-specific RT-PCR and PCR assays, and quantified nucleotide abundance by quantitative real-time PCR at 0, 3, 6, and 12 hours post-feeding. In the feeding experiment, *B. elongatum* showed a significant preference for fresh over carrion prey. Following consumption, the quantities of prey DNA and RNA in the predator’s gut declined over a 12-hour post-feeding period. However, no differences were detected in prey DNA or RNA quantities between individuals fed fresh prey and those fed carrion. Only immediately after consumption was the DNA:RNA ratio significantly lower in individuals fed fresh prey compared to those fed carrion while this difference was not observed at later time points. Overall, our results indicate that ingested ribosomal prey RNA in predators is present in high quantities, and that the DNA:RNA ratio is not a suitable indicator for distinguishing between consumption of carrion and fresh prey.
