## Supplementary Material Table S1 for "Assessing RNA as a tool to detect scavenging in a riparian invertebrate predator"

replicate	preytype	time	DNA	RNA	DNA conc	RNA conc	ratio DNA_RNA
1	fresh prey	0	1	1	0.0000659	0.005836667	0.01129069
2	fresh prey	0	1	1	0.0000427	NA	NA
3	fresh prey	0	1	1	0.000000105	0.0000272	0.003860294
4	fresh prey	0	1	1	0	0.0000092	0
5	fresh prey	0	1	1	0.000229	0.000318333	0.719372481
6	fresh prey	0	1	1	7.01E-08	0.00000261	0.026858238
7	fresh prey	0	1	1	NA	5.06E-08	NA
8	fresh prey	0	1	1	0.0000248	0.00000202	12.27722772
9	fresh prey	0	0	1	0	NA	NA
1	fresh prey	3	1	1	0.000001287	0.0000194	0.066340206
2	fresh prey	3	1	1	6.97E-10	0.0000687	1.01E-05
3	fresh prey	3	1	1	NA	0.00000677	NA
4	fresh prey	3	1	1	0.00000198	NA	NA
5	fresh prey	3	1	1	9.20E-10	0.0000203	4.53E-05
6	fresh prey	3	1	1	NA	0.000000593	NA
7	fresh prey	3	0	1	6.46E-10	NA	NA
8	fresh prey	3	1	1	0.000000458	0.000000686	0.667638484
9	fresh prey	3	1	1	NA	0.0000078	NA
1	fresh prey	6	1	1	0.00000211	0.00000928	0.22737069
2	fresh prey	6	1	1	7.26E-08	NA	NA
3	fresh prey	6	1	1	1.38E-08	3.82E-08	0.361256545
4	fresh prey	6	1	1	NA	0.000001089	NA
5	fresh prey	6	1	1	0.00000285	0.000000532	5.357142857
6	fresh prey	6	1	1	0.000000962	0.000000914	1.052516411
7	fresh prey	6	1	1	NA	0.00001277	NA
8	fresh prey	6	1	1	6.67E-08	NA	NA
9	fresh prey	6	1	1	0	0.0000599	0
10	fresh prey	6	1	1	0	1.16E-09	0
1	fresh prey	12	1	1	2.82E-08	3.81E-09	7.401574803
2	fresh prey	12	1	1	4.69E-09	7.90E-09	0.593670886
3	fresh prey	12	1	1	NA	0.000000128	NA
4	fresh prey	12	1	1	0.000000892	0.00000229	0.389519651
5	fresh prey	12	1	1	NA	8.17E-08	NA
6	fresh prey	12	0	1	4.53E-11	NA	NA
7	fresh prey	12	1	1	0.000000115	8.88E-09	12.95045045
8	fresh prey	12	0	1	1.75E-10	5.52E-10	0.317028986
1	carrion	0	1	1	NA	0.0000012	NA
2	carrion	0	1	1	0.000729667	0.0000197	37.03893401
3	carrion	0	1	1	NA	2.06E-09	NA
4	carrion	0	1	1	3.12E-08	NA	NA
5	carrion	0	1	1	2.45E-08	0.000000353	0.069405099
6	carrion	0	1	1	0.0000506	0.00000201	25.17412935
1	carrion	3	1	1	0.000000302	0.000000961	0.314255983
2	carrion	3	1	1	0.00000049	0.00000111	0.441441441
3	carrion	3	1	1	0.0000482	NA	NA
4	carrion	3	0	1	0	6.09E-08	0
5	carrion	3	1	1	0.00000125	7.74E-08	16.1498708
6	carrion	3	1	1	2.46E-09	9.98E-08	0.024649299
1	carrion	6	1	1	0.000000079	9.08E-08	0.870044053
2	carrion	6	1	1	NA	0.000000179	NA
3	carrion	6	1	1	1.35E-09	NA	NA
4	carrion	6	1	1	2.87E-08	0.000001327	0.021627732
5	carrion	6	1	1	0	0.000000705	0
1	carrion	12	1	1	NA	7.43E-09	NA
2	carrion	12	0	0	0	NA	NA
3	carrion	12	1	1	0.000000648	9.57E-08	6.771159875
4	carrion	12	1	1	0	0.000000623	0
5	carrion	12	1	1	1.37E-10	3.04E-08	0.004506579
6	carrion	12	1	1	2.38E-09	0.000000098	0.024285714
7	carrion	12	1	1	NA	7.14E-08	NA
